# Targeted syndromic next-generation sequencing panel for simultaneous detection of pathogens associated with bovine reproductive failure

**DOI:** 10.1101/2024.09.10.612295

**Authors:** Dhinesh Periyasamy, Yanyun Huang, Janet E. Hill

## Abstract

Bovine reproductive failure, which includes infertility, abortion, and stillbirth in cattle, leads to significant economic losses for beef and milk producers. Diagnosing the infectious causes of bovine reproductive failure is challenging as there are multiple pathogens associated with it. The traditional stepwise approach to diagnostic testing is time-consuming and can cause significant delays. In this study, we have developed a syndromic next-generation sequencing panel (BovReproSeq), for the simultaneous detection of 17 pathogens (bacteria, virus and protozoa) associated with bovine reproductive failure. This targeted approach involves amplifying multiple pathogen-specific targets using ultra-multiplex PCR, followed by sequencing with the Oxford Nanopore platform and subsequent analysis of the data using a custom bioinformatic pipeline to determine the presence or absence of pathogens. We tested 116 clinical samples and found that BovReproSeq results matched with current diagnostic methods for 93% of the samples, and most of the disagreements occurring in samples with very low pathogen loads (Ct > 35). At the optimal read-count threshold of 10 reads (minimum number of reads to classify the sample as positive), the clinical sensitivity of the assay was approximately 82%, while clinical specificity was 100%. The overall accuracy of the assay was 98.8%. Matthew’s Correlation Coefficient (correlation coefficient of binary classification) was approximately 0.90 and F1 score (harmonic mean of Precision and Recall) was 0.90, indicating excellent overall performance. Our study presents a significant advancement in detecting the infectious agents associated with bovine reproductive failure and the BovReproSeq panel’s ability to detect 17 pathogens makes it a promising tool for veterinary diagnostics.

**Importance:** Bovine reproductive failure causes substantial economic losses to beef and milk producers, and infectious disease contributes significantly to this syndrome. Etiologic diagnosis is complicated since multiple pathogens can be involved and infections with some pathogens are asymptomatic or cause similar clinical signs. A stepwise approach to diagnostic testing is time-consuming and increases the risk of missing the correct diagnosis. BovReproSeq is a next-generation sequencing based diagnostic panel that allows detection of 17 reproductive failure pathogens simultaneously.
