## Supplementary material for "Targeted syndromic next-generation sequencing panel for simultaneous detection of pathogens associated with bovine reproductive failure": Table S1

### Sheet: Bovreproseq_primer_reference
	Pathogen	Targets	Primer name	Primers	Reference
1	BVDv	5'UTR	BVDPF1	ATGCCCTTAGTAGGACTAG	(Daliri et al., 2007 https://www.sid.ir/en/VEWSSID/J_pdf/92820070106.pdf)
			BVDPR1	ACTCCATGTGCCATGTACAG
		N-terminal autoprotease	NproB31(Forward)	CCATCTATRCAYACATARATGTGGT	(Toplak et al., 2004 https://doi.org/10.1016/j.vetmic.2003.12.004)
			NproB32(Reverse)	TGCTACTAAAAATCTCTGCTGT
2	Bacillus licheniformis	adk-adenylate kinase	Blich-adk-F	GGTAAAGGGACACAGGCTGA	(Madslien et al., 2012 https://doi.org/10.1186/1471-2180-12-230)
			Blich-adk-R	TCGAGTAAAGGCTGGGTTTG
		gyrB-gyrase B	Blich-gyrB-F	ANACGGAAGTGACGGGAAC	(Huang et al., 2012 https://doi.org/10.1016/j.mcp.2012.05.001)
			Blich-gyrB-R	AGAAACTTTTCNAGCGCTT
3	Campylobacter fetus subsp. venerealis	parA-partitioning protein A	CFV-VenSF	CTTAGCAGTTTGCGATATTGCCATT	(Hum et al.1997 https://doi.org/10.1111/j.1751-0813.1997.tb15665.x)
			CFV-VenSR	GCTTTTGAGATAACAATAAGAGCTT
4	Campylobacter fetus	Aspartase Cfetus MLST	CampylobacterfetusMLST-aspA-F	CCTATGACTTTAGGTCAAGAG	(Van Bergen et al., 2005 https://doi.org/10.1128/jcm.43.12.5888-5898.2005)
			CampylobacterfetusMLST-aspA-R	TGTAGCTAGAGTACGGCAAG
		Glutamine synthetase Cfetus MLST	CampylobacterfetusMLST-glnA-F	GATGGTAGTTCTATAGACGC
			CampylobacterfetusMLST-glnA-R	CTTCCGTTATCTCCATAAAGC
		Citrate synthase Cfetus MLST	CampylobacterfetusMLST-gltA-F	CGATATAGCGTGGCTAGCTG
			CampylobacterfetusMLST-gltA-R	AGCGTGAGTAGATCCTACG
		Serine hydroxymethyl transferase Cfetus MLST	CampylobacterfetusMLST-glyA-F	GATAAAATACTTGGTATGGATC
			CampylobacterfetusMLST-glyA-R	CCCTCTGTTTATTAAGACTTC
		Transketolase Cfetus MLST	CampylobacterfetusMLST-tkt-F	GAGATAGATTGGTATTTAGCGG
			CampylobacterfetusMLST-tkt-R	GTGACTACCTTCCAAATCTCC
		Phosphoglucomutase Cfetus MLST	CampylobacterfetusMLST-pgm-F	AGAGTTGTTTTGGACGTTGC
			CampylobacterfetusMLST-pgm-R	GTAGCTCATCAAGAGGTCTC
		ATP synthase A subunit Cfetus MLST	CampylobacterfetusMLST-uncA-F	AAGAGTACGGTGCTATGGAC
			CampylobacterfetusMLST-uncA-R	CTCTCATCAAGATCGCTTGC
		hydratase-aldolase	nahECFETSpp-L	GGTTATTTTTTATAACTGTAGGAATGCAGAT	(Abril et al., 2007 https://doi.org/10.1111/j.1469-0691.2007.01787.x)
			nahECFETSpp-R	GATCGCTTAAATCTTGTACTTTTAGCTTTT
5	Chlamydia abortus	Helicase gene	Cabortus-Helicasegene-F	TGGTATTCTTGCCGATGAC	(Creelan & McCullough,2000 https://doi.org/10.1111/j.1574-6968.2000.tb09270.x)
			Cabortus-Helicasegene-R	GATCGTAACTGCTTAATAAACCG
		Outer_membrane_protein	ch1-omp2	ATGTCCAAACTCATCAGACGAG	(Robertson et al., 2009 https://doi.org/10.1111/j.1365-2672.2009.04388.x)
			ch2-omp2	CCTTCTTTAAGAGGTTTTACCCA
6	Pan Coccidia	Coccidia18srRNA	Coccidia_18s-F	GTTGTTGCAGTTAAAAAGCTCGT	(Fehlberg et al., 2017 https://doi.org/10.1371/journal.pone.0174168)
			Coccidia_18s-R	ATCTAAGAATTTCACCTCTGACAGT
	Sarcocystis spp.	Sarcocystis_bovini_B7.2_clone_3 Coccidia18srRNA	Sar-F1	GCACTTGATGAATTCTGGCA	(Rubiola et al., 2020 https://doi.org/10.1016/j.fawpar.2020.e00074)
			Sar-F2	CACCACCCATAGAATCAAG
7	Coxiella burnettii	Transposon-like_element	CoxbTrans-1-F	TATGTATCCACCGTAGCCAGTC	(Berri et al., 2003 https://doi.org/10.1385/1-59259-344-5:153)
			CoxibTrans-2-R	CCCAACAACACCTCCTTATTC
		outer membrane-associated gene com1	CoxF2	ACYGCAGGCGTGGCGATAG	(Marushchak et al., 2020 https://doi.org/10.1089/vbz.2019.2518)
			CoxF4	TGAAGGTTTTGTTGTGAGGTGGC
8	Campylobacter jejuni	oxidoreductase	cj0414C1F	CAAATAAAGTTAGAGGTAGAATGT	(Persson & Olsen, 2005 https://doi.org/10.1099/jmm.0.46203-0)
			cj0414-R	CCATAAGCACTAGCTAGCTGAT
		hippuricase C.jejuni	Hippuricase-hipO-C.jejuni-F	GCTATAACTATCCGAAGAAGCCATCA	(Yamazaki et al., 2007b https://doi.org/10.1099/jmm.0.47363-0)
			Hippuricase-hipO-C.jejuni-R	GACTTCGTGCAGATATGGATGCTT
9	IBR	glycoprotein_B IBR	IBR-gBN-1	TCTCGACCGGGGACATTATC	(Fuchs et al., 1999 https://doi.org/10.1128/jcm.37.8.2498-2507.1999)
			IBR-gBN-2	GCCTCTTCGATCACGCAGTC
		glycoprotein_E IBR	IBR-gE-1c	GCTTCGGTCGACACGGTCTT	(Fuchs et al., 1999 https://doi.org/10.1128/jcm.37.8.2498-2507.1999)
			IBR-gE-2	CTTTGTCGCCCGTTGAGTCG
10	Leptospira spp.	Lipoprotein L32	LeptoLipL32Lau01	ACTCTTTGCAAGCATTACCGC	(Varni et al. 2014 Infect Genet Ecol 22:216-2,Ahmed et al. 2006 Ann Clin Microbiol Antimicrob 23:28)
			LeptoLipL32Lau02	AGCAGACCAACAGATGCAACG
		16S ribosomal RNA	Leptospiraspp16S(rrs2)F	CATGCAAGTCAAGCGGAGTA
			Leptospiraspp16SribosomalRNA(rrs2)R	AGTTGAGCCCGCAGTTTTC
11	Listeria monocytogenes	listeriolysin O.	Listeria_mono-LM1-F	GCTTAATAACCCCTGACCG	(Paziak-Domanska, 1999 https://doi.org/10.1016/s0378-1097(98)
			Listeria_mono-LM1-R	AATCCCAATCTTCCTAACCAC
		Transcriptional regulator belonging to the MerR family	Listeria_mono_hlyA-F	GCAGTTGCAAGCGCTTGGAGTGAA	(https://doi.org/10.3389/fmicb.2020.634255)
			Listeria_mono_hlyA-R	GCAACGTATCCTCCAGAGTGATCG
12	Neospora caninum	Np21/Np6	Neospora_caninumpNC-5geneNp21	GTGCGTCCAATCCTGTAAC	(Yamage et al., 1996 https://doi.org/10.2307/3284160)
			Neospora_caninumpNC-5geneNp6	CAGTCAACCTACGTCTTCT
13	Mycoplasam bovis	PpMB920	PpSM5-1	CCAGCTCACCCTTATACATGAGCGC	(Pinnow et al., 2001 https://doi.org/10.3168/jds.s0022-0302(01)
			PpSM5-2	TGACTCACCATTTAGACCGACTATTTCAC
		UV excision repair gene	uvrC_MB-F3	CCTGTCGGAGTTGCAATTGTT	(Fan et al., 2018 https://doi.org/10.1016/j.jviromet.2018.08.014)
			uvrC_MB-B3	CGGTCAACTTCAACTTGAATTTG
14	Tritrichomonas foetus	18s ribosomal RNA	TF-forward_18S	GTAGGTGAACCTGCCGTTG	(Frey et al., 2008 https://doi.org/10.1007/s00436-008-1255-2)
			TF-reverse_5.8S	TTCAGTTCAGCGGGTCTTC
		ribosomal RNA	Tritichomonasfetus_ssRNA_TFR3	CGGGTCTTCCTATATGAGACAGAACC	(Felleisen et al., 1998 https://doi.org/10.1128/jcm.36.2.513-519.1998)
			Tritichomonasfetus_ssRNA_TFR4	CCTGCCGTTGGATCAGTTTCGTTAA
15	Toxoplasma gondii	major surface antigen	Toxoplasma_gondii_DS38	CGACAGCCGCGGTCATTCTC	(Savva et al., 1990 https://doi.org/10.1099/00222615-32-1-25)
			Toxoplasma_gondii_DS39	GCAACCAGTCAGCGTCGTCC
16	Trueperella pyogenes	Pyolysin	Trueperella_pyogenes_493bp_ploNF	AACGGCCTTCTCGACGGTTG	(Ochi et al., 2020 https://doi.org/10.1292/jvms.19-0522)
			Trueperella_pyogenes_493bp_ploNR	TAGCTCGGGTCTTGTTCAGG
		superoxide dismutase	sodA F	CGAGCTCGCCGACGCTATTGCT	(Hijazin et al., 2011 https://doi.org/10.3168/jds.2010-3678)
			sodA R	GAGCATGAGAATCGGGTAAGTGCCA
17	Ureaplasma spp.	16srRNA partial Lauerman	UreaplasmasppUGPF-	GGATGAGGGTGCGACGTATC	Lauerman 1998
			UreaplasmasppUGPR-	GCGTTAGCTACAACACCGAC
	Ureasplasma diversum		Ureaplasmadiversum-16sRNA_UDF	AAATGTCGGCTCGCTTATGAG
			Ureaplasmadiversum-16sRNA_UDR	TATCGATAGATAAATTAACTAGCG
18	IC-EGFP	enhanced green fluorescent protein gene	Egfp-F	GACGTAAACGGCCACAAGTT	This study
			Egfp-R	GGGTGCTCAGGTAGTGGTTG
