## Supplementary material for "Targeted syndromic next-generation sequencing panel for simultaneous detection of pathogens associated with bovine reproductive failure": Table S4

### Sheet: Supplementary_Table_S4_BVDv_RT
BVDv Reverse Transcriptase Experiment
Sample-1	BVD_specific_primers_2309379-1_RT	Random_primers_2309379-1_RT
BVDv_Npro	121	2
BVDv_5'UTR	10477	1168
Total reads	10598	1170
Sample-2	BVD_specific_primers_2309379-2_RT	Random_primers_2309379-2_RT
BVDv_Npro	118	6
BVDv_5'UTR	7267	2561
Total reads	7385	2567
BVD_specific_primers	NEB LunaScript RT Master Mix Kit (Primer-free, Cat no. E3025L)
Random_primers	NEB LunaScript RT SuperMix Kit (Cat no. E3010L)
