## Supplementary material for "Targeted syndromic next-generation sequencing panel for simultaneous detection of pathogens associated with bovine reproductive failure": Table S2

### Sheet: Supplementary table _S2_Bovrepr
ID	Species	Sample type	Test ordered	Method	Ct Value	Results_current_methods	Results_Bovreproseq	Additional pathogens/type detected by BovReproSeq
1906-3	Bovine	Placenta and abomosal fluid	Campylobacter jejuni	Real-time PCR	18.6	Positive	Positive
1907-1	Ovine	abomasal fluid	Campylobacter fetus. subsp. fetus	Conventional PCR + sanger	NA	Positive	Positive	MLST - ST-2
1907-2	Ovine	abomasal fluid	Campylobacter fetus. subsp. fetus	Conventional PCR + sanger	NA	Positive	Positive	MLST - ST-2
1907-3	Ovine	abomasal fluid	Campylobacter fetus. subsp. fetus	Conventional PCR + sanger	NA	Positive	Positive	MLST - ST-2
7825-5	Bovine	Pouch	Campylobacter fetus. subsp. venerealis	Real-time PCR	34.27	Positive	Positive	Bacillus licheniformis
4122-2	Bovine	Lung	BoHV-1	Real-time PCR	32.54	Positive	Positive	Coxiella burnettii,Trueperella pyogenes, Mycoplasma bovis
4123-2	Bovine	Lung	BoHV-1	Real-time PCR	29.56	Positive	Positive	Ureaplasma diversum, Trueperella pyogenes, Mycoplasma bovis,Pestivirus tauri (BVDv-Type2)
0527-2	Bovine	In pouch	Tritrichomonas foetus	Real-time PCR	26.67	Positive	Positive	Ureaplasma diversum, Trueperella pyogenes
0527-9	Bovine	In pouch	Tritrichomonas foetus	Real-time PCR	25.63	Positive	Positive	Ureaplasma diversum
3293-3	Caprine	Liver and Placenta	Campylobacter fetus. subsp. fetus	Real-time PCR	NA	Negative	Negative
3293-3	Caprine	Liver and Placenta	Chlamydia abortus	Real-time PCR	35.26	Positive	Negative
3293-3	Caprine	Liver and Placenta	Coxiella burnetii	Real-time PCR	36.3	Positive	Negative	Trueperella pyogenes
1807-4	Boer Goat	Placenta	Coxiella burnetii	Real-time PCR	26.12	Positive	Positive
6990-4	Bovine	Pouch	Campylobacter fetus. subsp. venerealis	Real-time PCR	36.37	Positive	Negative	Trueperella pyogenes
4615-3	Bovine	Pooled placenta,abomasal and lung	Campylobacter fetus. subsp. venerealis	Conventional PCR + sanger	NA	Positive	Positive	MLST - ST-4
4615-3	Bovine	Pooled placenta,abomasal and lung	Ureaplasma diversum	Real-time PCR	NA	Negative	Negative
4910-2	Ovine	Pooled placenta,abomasal and lung	Campylobacter spp.	Conventional PCR	NA	Negative	Negative
4910-2	Ovine	Pooled placenta,abomasal and lung	Chlamydia abortus	Real-time PCR	NA	Negative	Negative
4910-2	Ovine	Pooled placenta,abomasal and lung	Coxiella burnetii	Real-time PCR	NA	Negative	Negative
6386-2	Ovine	Placenta	Chlamydia abortus	Real-time PCR	22.1	Positive	Positive
8292-1	Bovine	fresh tissue	BVDv	Real-time PCR	28.73	Positive	Positive	Coxiella burnettii
4695-2	Ovine	Liver	Campylobacter spp.	Conventional PCR + sanger	NA	Positive	Positive
7646-5	Bovine	umblicus	Campylobacter spp.	Conventional PCR	NA	Negative	Negative
7836-2	Bovine	Fetus	Ureaplasma diversum	Real-time PCR	NA	Negative	Negative
8254-1	Bovine	Placenta	Coxiella burnetii	Real-time PCR	12.11	Positive	Positive
8347-3	Bovine	Placenta	BoHV-1	Real-time PCR	22.25	Positive	Positive
8347-4	Bovine	Swab	BoHV-1	Real-time PCR	24.2	Positive	Positive	Ureaplasma diversum
0702-1	Bovine	Lung	Mycoplasma bovis	Real-time PCR	21.25	Positive	Positive	Ureaplasma diversum, Trueperella pyogenes
0702-1	Bovine	Lung	BoHV-1	Real-time PCR	NA	Negative	Negative
0702-1	Bovine	Lung	BVDv	Real-time PCR	NA	Negative	Negative
0805-1	Bovine	Skin biopsy	BVDv	Real-time PCR	23.75	Positive	Positive	Ureaplasma diversum, Trueperella pyogenes
0805-2	Bovine	Skin biopsy	BVDv	Real-time PCR	33.72	Positive	Positive
3232-4	Bovine	Lung	Mycoplasma bovis	Real-time PCR	20.17	Positive	Positive
3232-4	Bovine	Lung	BoHV-1	Real-time PCR	NA	Negative	Negative
3232-4	Bovine	Lung	BVDv	Real-time PCR	NA	Negative	Negative
8144-3	Bovine	Placenta	Coxiella burnetii	Real-time PCR	NA	Negative	Negative	Trueperella pyogenes
8760-1	Bovine	Lung	Ureaplasma diversum	Real-time PCR	NA	Negative	Negative
8760-1	Bovine	Lung	Ureaplasma diversum	Real-time PCR	NA	Negative	Negative
29363-4	Bovine	fresh tissue	Sarcocystis spp.	Visual	NA	Positive	Positive
9443	Bovine	fresh tissue	Sarcocystis spp.	Visual	NA	Positive	Positive
9537-1	Bovine	Vaginal swabs	Ureaplasma diversum	Real-time PCR	23.99	Positive	Positive
9537-11	Bovine	Swab	Ureaplasma diversum	Real-time PCR	NA	Negative	Negative
9537-2	Bovine	Vaginal swabs	Ureaplasma diversum	Real-time PCR	27.29	Positive	Positive	Ureaplasma diversum, Trueperella pyogenes,Bacillus licheniformis
9537-8	Bovine	Swab	Ureaplasma diversum	Real-time PCR	NA	Positive	Positive	Ureaplasma diversum
0456-2	Bovine	Lung	Mycoplasma bovis	Real-time PCR	21.7	Positive	Positive
0456-2	Bovine	Lung	BoHV-1	Real-time PCR	38.5	Positive	Negative
0456-2	Bovine	Lung	BVDv	Real-time PCR	NA	Negative	Negative
0757-10	Bovine	Vagina	Ureaplasma diversum	Real-time PCR	36.34	Positive	Negative
0757-2	Bovine	Vagina	Ureaplasma diversum	Real-time PCR	32.75	Positive	Positive
0758-2	Bovine	Swab	Ureaplasma diversum	Real-time PCR	NA	Negative	Negative
1557-1	Caprine	Eye swab	Chlamydia spp.	Conventional PCR	NA	Negative	Negative
1557-2	Caprine	Eye swab	Chlamydia spp.	Conventional PCR	NA	Negative	Negative
1557-3	Sheep	Eye swab	Chlamydia abortus	Real-time PCR	NA	Negative	Negative
1557-4	Caprine	Eye swab	Chlamydia spp.	Conventional PCR	NA	Negative	Negative
2124-4	Bovine	Multiple Tissues	Ureaplasma diversum	Real-time PCR	NA	Negative	Negative	Trueperella pyogenes
2576-1	Bovine	Placenta + ATCC culture	Bacillus licheniformis	Spiked-in ATCC	NA	Positive	Positive
2576-2	Bovine	Placenta + ATCC 7644	Listeria monocytogenes	Spiked-in ATCC	NA	Positive	Positive
2576-3	Bovine	Placenta + ATCC culture	Trueperella pyogenes	Spiked-in ATCC	NA	Positive	Positive
2576-4	Bovine	Placenta + ATCC 50611	Toxoplasma gondii	Spiked-in ATCC	NA	Positive	Positive
2576-46	Bovine	Placenta + ATCC 23580	Leptospira borgpetersenii	Spiked-in ATCC	NA	Positive	Positive
2576-47	Bovine	Placenta + ATCC 23469	Leptospira kirschneri	Spiked-in ATCC	NA	Positive	Positive
2576-48	Bovine	Placenta + ATCC 23606	Leptospira interrogans	Spiked-in ATCC	NA	Positive	Positive
2576-49	Bovine	Placenta + ATCC PRA-420	Sarcocystis neurona	Spiked-in ATCC	NA	Positive	Positive
2576-50	Bovine	Placenta + ATCC 50977	Neospora caninum	Spiked-in ATCC	NA	Positive	Positive
2851-1	Bovine	Lung	BoHV-1	Real-time PCR	NA	Negative	Negative
2851-1	Bovine	Lung	BVDv	Real-time PCR	NA	Negative	Negative
2851-1	Bovine	Lung	Mycoplasma bovis	Real-time PCR	NA	Negative	Negative
2863-2	Bovine	Swab	BVDv	Real-time PCR	36.502	Positive	Negative
2863-2	Bovine	Swab	BVDv	Real-time PCR	NA	Negative	Negative
2863-2	Bovine	Swab	BVDv	Real-time PCR	NA	Negative	Negative
3181-1	Bovine	Pouch	Campylobacter fetus. subsp. venerealis	Real-time PCR	NA	Negative	Negative	Ureaplasma diversum, Trueperella pyogenes,Bacillus licheniformis
3181-2	Bovine	Pouch	Campylobacter fetus. subsp. venerealis	Real-time PCR	NA	Negative	Negative	Ureaplasma diversum, Trueperella pyogenes,Bacillus licheniformis
3340-1	Ovine	Placenta	Campylobacter spp.	Real-time PCR	NA	Negative	Negative
3340-1	Ovine	Placenta	Chlamydia abortus	Real-time PCR	NA	Negative	Negative
4115-1	Bovine	Cervix/uterus	Ureaplasma diversum	Real-time PCR	NA	Negative	Negative
4115-2	Bovine	Cervix/uterus	Ureaplasma diversum	Real-time PCR	32.47	Positive	Positive
4115-3	Bovine	Cervix/uterus	Ureaplasma diversum	Real-time PCR	NA	Negative	Negative
4115-4	Bovine	Cervix/uterus	Ureaplasma diversum	Real-time PCR	NA	Negative	Negative
4115-5	Bovine	Cervix/uterus	Ureaplasma diversum	Real-time PCR	NA	Negative	Negative
34115-6	Bovine	Cervix/uterus	Ureaplasma diversum	Real-time PCR	NA	Negative	Negative
4242-4	Bovine	Lung (fetus)	BoHV-1	Real-time PCR	26.82	Positive	Positive
4425-3	Bovine	Semen	Ureaplasma diversum	Real-time PCR	NA	Negative	Negative
4425-4	Bovine	Semen	Ureaplasma diversum	Real-time PCR	35.971	Positive	Negative
4425-6	Bovine	Semen	Ureaplasma diversum	Real-time PCR	36.225	Positive	Negative
4639-3	Bovine	Swab	Ureaplasma diversum	Real-time PCR	NA	Negative	Negative
4639-7	Bovine	Swab	Ureaplasma diversum	Real-time PCR	NA	Negative	Negative
5246-1	Bison	Swab	Chlamydia abortus	Real-time PCR	NA	Negative	Negative	Trueperella pyogenes
5266-3	Bovine	Lung	BoHV-1	Real-time PCR	NA	Negative	Negative
5266-3	Bovine	Lung	Mycoplasma bovis	Real-time PCR	24.42	Positive	Positive
5266-3	Bovine	Lung	BVDv	Real-time PCR	30.079	Positive	Positive	Mycoplasma bovis, Ureaplasma diversum,Pestivirus tauri (BVDv -type2)
5561-2	Ovine	Fluid	Campylobacter fetus. subsp. venerealis	Real-time PCR	NA	Negative	Negative
5561-2	Ovine	Fluid	Chlamydia abortus	Real-time PCR	NA	Negative	Negative
5561-2	Ovine	Fluid	Campylobacter jejuni	Real-time PCR		Positive	Positive
5562-1	Ovine	Placenta	Campylobacter fetus. subsp. venerealis	Real-time PCR	NA	Negative	Negative
5562-1	Ovine	Placenta	Chlamydia abortus	Real-time PCR	NA	Negative	Negative	Ureaplasma diversum,Trueperella pyogenes
5562-1	Ovine	Placenta	Coxiella burnetii	Real-time PCR	NA	Negative	Negative
5562-1	Ovine	Placenta	Campylobacter jejuni	Conventional PCR + sanger		Positive	Positive
5613-12	Bovine	Swab	Ureaplasma diversum	Real-time PCR	NA	Negative	Negative
6135-2	Ovine	Placenta	Chlamydia abortus	Real-time PCR	NA	Negative	Negative	Campylobacter jejuni
6135-2	Ovine	Placenta	Coxiella burnetii	Real-time PCR	NA	Negative	Negative
6156-2	Ovine	Placenta	Chlamydia abortus	Real-time PCR	NA	Negative	Negative	Campylobacter jejuni
6156-3	Ovine	Placenta	Coxiella burnetii	Real-time PCR	NA	Negative	Negative
6157-2	Ovine	Lung	Chlamydia abortus	Real-time PCR	NA	Negative	Negative	Campylobacter jejuni
6234-5	Bovine	Multiple tissues	BoHV-1	Real-time PCR	NA	Negative	Negative
6234-5	Bovine	Multiple tissues	BVDv	Real-time PCR	NA	Negative	Negative
6692-1	Ovine	Vaginal swabs	Campylobacter spp.	Conventional PCR + sanger	NA	Positive	Positive
6692-2	Ovine	Vaginal swabs	Campylobacter spp.	Conventional PCR + sanger	NA	Positive	Positive
6692-3	Ovine	Swab	Campylobacter spp.	Real-time PCR	NA	Negative	Negative	Ureapalsma diversum
6692-4	Ovine	Vaginal swabs	Campylobacter spp.	Conventional PCR + sanger	NA	Positive	Positive
6692-5	Ovine	Vaginal swabs	Campylobacter spp.	Conventional PCR + sanger	NA	Positive	Positive
6783-3	Bovine	Placenta	BoHV-1	Real-time PCR	NA	Negative	Negative
6783-3	Bovine	Placenta	BVDv	Real-time PCR	NA	Negative	Negative	Trueperella pyogenes
6783-3	Bovine	Placenta	Campylobacter fetus. subsp. venerealis	Real-time PCR	NA	Negative	Negative
6783-3	Bovine	Placenta	Coxiella burnetii	Real-time PCR	NA	Negative	Negative
6783-3	Bovine	Placenta	Tritrichomonas foetus	Real-time PCR	NA	Negative	Negative
6839-2	Bovine	Placenta	Coxiella burnetii	Real-time PCR	NA	Negative	Negative	Bacillus licheniformis
0717-5	Bovine	Placenta	Campylobacter spp.	Real-time PCR	NA	Negative	Negative
0836-1	Bovine	Swab	BoHV-1	Real-time PCR	NA	Negative	Negative
0836-1	Bovine	Swab	BVDv	Real-time PCR	NA	Negative	Negative
0836-1	Bovine	Swab	Mycoplasma bovis	Real-time PCR	NA	Negative	Negative
0916-2	Ovine	Fetus	Coxiella burnetii	Real-time PCR	NA	Negative	Negative	Ureaplasma diversum, Trueperella pyogenes, Bacillus licheniformis
0996-2	Bovine	Placenta	Coxiella burnetii	Real-time PCR	NA	Negative	Negative
1100-4	Bovine	Placenta	Coxiella burnetii	Real-time PCR	NA	Negative	Negative
1104-2	Bovine	Placenta	Coxiella burnetii	Real-time PCR	NA	Negative	Negative	Ureaplasma diversum, Trueperella pyogenes
1423-1	Bovine	Pouch	Tritrichomonas foetus	Real-time PCR	NA	Negative	Negative	Ureaplasma diversum
1569-2	Bovine	Placenta	Coxiella burnetii	Real-time PCR	NA	Negative	Negative
1576-2	Ovine	Placenta	Chlamydia abortus	Real-time PCR	33.73	Positive	Negative	Trueperella pyogenes
1576-2	Ovine	Placenta	Trueperella pyogenes	Bacteriology culture	4+	Positive	Positive
1579-2	Ovine	Placenta	Coxiella burnetii	Real-time PCR	NA	Negative	Negative	Trueperella pyogenes
1581-2	Ovine	Placenta	Coxiella burnetii	Real-time PCR	NA	Negative	Negative	Chlamydia abortus, Trueperella pyogenes
1717-4	Bovine	Ovine	Chlamydia abortus	Real-time PCR	22.19	Positive	Positive
1824-2	Bovine	Placenta	Campylobacter spp.	Real-time PCR	NA	Negative	Negative
1824-2	Bovine	Placenta	Chlamydia abortus	Real-time PCR	NA	Negative	Negative
1824-2	Bovine	Placenta	Coxiella burnetii	Real-time PCR	NA	Negative	Negative	Ureaplasma diversum, Trueperella pyogenes
1824-2	Bovine	Placenta	Bacillus licheniformis	Bacteriology culture	4+	Positive	Positive
2175-1	Bovine	Pouch	Tritrichomonas foetus	Real-time PCR	36.85	Positive	Negative	Ureaplasma diversum
2175-2	Bovine	Pouch	Tritrichomonas foetus	Real-time PCR	28.33	Positive	Positive	Ureaplasma diversum
2175-3	Bovine	Pouch	Tritrichomonas foetus	Real-time PCR	22.21	Positive	Positive	Ureaplasma diversum, Trueperella pyogenes
2248-2	Caprine	Placenta	Coxiella burnetii	Real-time PCR	35.37	Positive	Negative	Ureaplasma diversum, Trueperella pyogenes
2250-2	Caprine	Abomasal fluid	Coxiella burnetii	Real-time PCR	NA	Negative	Negative
2549-2	Bovine	Placenta	Coxiella burnetii	Real-time PCR	NA	Negative	Negative	Trueperella pyogenes,Bacillus licheniformis
2607-1	Bovine	Pouch	Tritrichomonas foetus	Real-time PCR	NA	Negative	Negative	Ureaplasma diversum, Trueperella pyogenes
2760-2	Bovine	Placenta	Coxiella burnetii	Real-time PCR	NA	Negative	Negative	Campylobacter fetus subsp. fetus, MLST -ST-2
2891-3	Bovine	Placenta	Coxiella burnetii	Real-time PCR	NA	Negative	Negative	Trueperella pyogenes
2915-6	Bovine	Pouch	Tritrichomonas foetus	Real-time PCR	NA	Negative	Negative	Ureaplasma diversum, Trueperella pyogenes
2968-2	Ovine	Placenta	Coxiella burnetii	Real-time PCR	NA	Negative	Negative	Bacillus licheniformis
2968-3	Bovine	Lung	BoHV-1	Real-time PCR	NA	Negative	Negative
2968-3	Bovine	Lung	BVDv	Real-time PCR	NA	Negative	Negative
2968-3	Bovine	Lung	Mycoplasma bovis	Real-time PCR	NA	Negative	Negative
3054-4	Bovine	Placenta	Coxiella burnetii	Real-time PCR	NA	Negative	Negative
