## Supplementary material for "Targeted syndromic next-generation sequencing panel for simultaneous detection of pathogens associated with bovine reproductive failure": Table S5

### Sheet: Results_Specificity_evaluation
Sample	Species	Sample type	Test ordered	Method	Ct Value	Results_current_methods	Results_Bovreproseq
3299	Bovine	Archived DNA	Ureaplasma spp.	Conventional PCR + sanger	NA	Positive	Positive
3008	Bovine	Archived DNA	Ureaplasma spp.	Conventional PCR + sanger	NA	Positive	Positive
1906-3	Bovine	Placenta and abomosal fluid	Campylobacter jejuni	Real-time PCR	18.6	Positive	Positive
1907-1	Ovine	abomasal fluid	Campylobacter fetus. subsp. fetus	Conventional PCR + sanger	NA	Positive	Positive
1907-2	Ovine	abomasal fluid	Campylobacter fetus. subsp. fetus	Conventional PCR + sanger	NA	Positive	Positive
4615-3	Bovine	Pooled placenta,abomasal and lung	Campylobacter fetus. subsp. venerealis	Conventional PCR + sanger	NA	Positive	Positive
4910-2	Ovine	Pooled placenta,abomasal and lung	Campylobacter spp.	Conventional PCR + sanger	NA	Positive	Positive
4910-2	Ovine	Pooled placenta,abomasal and lung	Chlamydia abortus	Real-time PCR	NA	Negative	Negative
4910-2	Ovine	Pooled placenta,abomasal and lung	Coxiella burnetii	Real-time PCR	NA	Negative	Negative
6386-2	Ovine	Placenta	Chlamydia abortus	Real-time PCR	22.1	Positive	Positive
8292-1	Bovine	Fresh tissue	BVDv	Real-time PCR	28.73	Positive	Positive
8778-2	Bovine	Mummified fetus	Coxiella burnetii	Real-time PCR	NA	Negative	Negative
9379-1	Bovine	Skin biopsy	BVDv	Real-time PCR	26.08	Positive	Positive
9379-2	Bovine	Skin biopsy	BVDv	Real-time PCR	26.17	Positive	Positive
4695-2	Ovine	Liver	Campylobacter spp.	Conventional PCR + sanger	NA	Positive	Positive
5351-1	Bovine	Placenta	Coxiella burnetii	Real-time PCR	14	Positive	Positive
7640-4	Bovine	Placenta	Campylobacter spp.	Conventional PCR	NA	Negative	Negative
7646-5	Bovine	umblicus	Campylobacter spp.	Conventional PCR	NA	Negative	Negative
7836-1	Bovine	Lung	Ureaplasma diversum	Real-time PCR	NA	Negative	Negative
7836-2	Bovine	Placenta	Ureaplasma diversum	Real-time PCR	NA	Negative	Negative
8347-3	Bovine	Placenta	BoHV-1	Real-time PCR	22.25	Positive	Positive
8347-4	Bovine	Swab	BoHV-1	Real-time PCR	24.2	Positive	Positive
0702-1	Bovine	Lung	BoHV-1	Real-time PCR	NA	Negative	Negative
0702-1	Bovine	Lung	BVDv	Real-time PCR	NA	Negative	Negative
0805-1	Bovine	Skin biopsy	BVDv	Real-time PCR	23.75	Positive	Positive
0805-10	Bovine	Fresh tissue	BVDv	Real-time PCR	26.35	Positive	Positive
0805-3	Bovine	Fresh tissue	BVDv	Real-time PCR	25.48	Positive	Positive
0805-9	Bovine	Fresh tissue	BVDv	Real-time PCR	25.27	Positive	Positive
3232-4	Bovine	Lung	Mycoplasma bovis	Real-time PCR	20.17	Positive	Positive

### Sheet: Cjejuni23S
SampleID	PDS1223299	PDS1323008	PDS1611906-3	PDS1611907-1	PDS1611907-2	PDS2304615-3	PDS2304910-2	PDS2306386-2	PDS2308292-1	PDS2308778-2	PDS2309379-1	PDS2309379-2	PDS2314695-2	PDS2315351-1	PDS2317640-2	PDS2317646-5	PDS2317836-1	PDS2317836-2	PDS2318347-3	PDS2318347-4	PDS2320702-1	PDS2320805-10	PDS2320805-2	PDS2320805-3	PDS2320805-9	PDS2320805_1	PDS2323232-4
Cjejuni-23s	169950	7	68702	32118	640	10779	53506	6	151	231	885	3146	32096	12	46087	76437	7	5184	1432	4503	8	28703	38534	5913	1577	46950	4

### Sheet: Tpyocpn60
SampleID	PDS1223299	PDS1323008	PDS1611906-3	PDS1611907-1	PDS1611907-2	PDS2304615-3	PDS2304910-2	PDS2306386	PDS2308292	PDS2308778-2	PDS2309379-1	PDS2309379-2	PDS2314695-2	PDS2315351-1	PDS2317640-2	PDS2317646-5	PDS2317836-1	PDS2317836-2	PDS2318347-3	PDS23183474-4	PDS2320702-1	PDS2320805-10	PDS2320805-2	PDS2320805-3	PDS2320805-9	PDS2320805-1	PDS2323232-4
Trueperella_pyogenes_cpn60	273	13	94	269	4	19	63	9153	1848	521	167	3432	1964	51	6503	20	63	5148	20	56	88430	2193	1387	3391	916	838	1
